# Super-resolved imaging of mRNA ultrastructure in cells

**DOI:** 10.64898/2026.01.23.701081

**Authors:** A. Passera, P. Welzl, A. Gomez-Segalas, C. Plaschka, F. Balzarotti

**Affiliations:** Research Institute of Molecular Pathology (IMP), Vienna BioCenter (VBC); Campus-Vienna-Biocenter 1, 1030 Vienna, Austria; Vienna BioCenter PhD Program, Doctoral School of the University of Vienna and Medical University of Vienna; A-1030, Vienna, Austria

## Abstract

Messenger RNA (mRNA) is a central polymer of gene expression, whose ultrastructure and defining regulatory rules remain unclear. To visualize the ultrastructure of mRNA, we here develop Combi-PAINT, a powerful and generalizable method for combinatorial super-resolved DNA-PAINT multiplexing, which we combine with high-efficiency RNA labelling and MINFLUX microscopy. This approach enables the nanometer-precision tracing of mRNA in three dimensions in cells. We use Combi-PAINT to visualize multiple distinct mRNA species inside the human cell nucleus and cytoplasm, revealing their quantitative ultrastructures and transcript-specific molecular patterns. By bridging sequence specificity with nanometer resolution, we provide a new lens for studying the cellular life of mRNA.
