## Supplementary Table 1 for "Super-resolved imaging of mRNA ultrastructure in cells"

### Sheet: Unmodified oligos
Number	Name	Sequence (5' -> 3')
1	23[224]22[240]	GCACAGACAATATTTTTGAATGGGGTCAGTA
2	1[128]4[128]	TGACAACTCGCTGAGGCTTGCATTATACCAAGCGCGATGATAAA
3	7[96]9[95]	TAAGAGCAAATGTTTAGACTGGATAGGAAGCC
4	11[224]13[223]	GCGAACCTCCAAGAACGGGTATGACAATAA
5	10[143]9[159]	CCAACAGGAGCGAACCAGACCGGAGCCTTTAC
6	11[32]13[31]	AACAGTTTTGTACCAAAAACATTTTATTTC
7	10[207]8[208]	ATCCCAATGAGAATTAACTGAACAGTTACCAG
8	12[207]10[208]	GTACCGCAATTCTAAGAACGCGAGTATTATTT
9	19[160]20[144]	GCAATTCACATATTCCTGATTATCAAAGTGTA
10	0[111]1[95]	TAAATGAATTTTCTGTATGGGATTAATTTCTT
11	13[64]15[63]	TATATTTTGTCATTGCCTGAGAGTGGAAGATT
12	16[207]14[208]	ACCTTTTTATTTTAGTTAATTTCATAGGGCTT
13	10[47]8[48]	CTGTAGCTTGACTATTATAGTCAGTTCATTGA
14	1[192]4[192]	GCGGATAACCTATTATTCTGAAACAGACGATTGGCCTTGAAGAGCCAC
15	18[175]16[176]	CTGAGCAAAAATTAATTACATTTTGGGTTA
16	16[47]14[48]	ACAAACGGAAAAGCCCCAAAAACACTGGAGCA
17	16[143]15[159]	GCCATCAAGCTCATTTTTTAACCACAAATCCA
18	11[256]13[255]	GCCTTAAACCAATCAATAATCGGCACGCGCCT
19	8[79]6[80]	AATACTGCCCAAAAGGAATTACGTGGCTCA
20	2[79]0[80]	CAGCGAAACTTGCTTTCGAGGTGTTGCTAA
21	13[192]15[191]	GTAAAGTAATCGCCATATTTAACAAAACTTTT
22	15[256]18[256]	GTGATAAAAAGACGCTGAGAAGAGATAACCTTGCTTCTGTTCGGGAGA
23	23[64]22[80]	AAAGCACTAAATCGGAACCCTAATCCAGTT
24	15[160]16[144]	ATCGCAAGTATGTAAATGCTGATGATAGGAAC
25	6[271]4[272]	ACCGATTGTCGGCATTTTCGGTCATAATCA
26	13[256]15[255]	GTTTATCAATATGCGTTATACAAACCGACCGT
27	13[32]15[31]	AACGCAAAATCGATGAACGGTACCGGTTGA
28	0[143]1[127]	TCTAAAGTTTTGTCGTCTTTCCAGCCGACAA
29	10[111]8[112]	TTGCTCCTTTCAAATATCGCGTTTGAGGGGGT
30	4[207]2[208]	CCACCCTCTATTCACAAACAAATACCTGCCTA
31	20[143]19[159]	AAGCCTGGTACGAGCCGGAAGCATAGATGATG
32	6[47]4[48]	TACGTTAAAGTAATCTTGACAAGAACCGAACT
33	8[239]6[240]	AAGTAAGCAGACACCACGGAATAATATTGACG
34	4[111]2[112]	GACCTGCTCTTTGACCCCCAGCGAGGGAGTTA
35	4[143]3[159]	TCATCGCCAACAAAGTACAACGGACGCCAGCA
36	3[224]5[223]	TTAAAGCCAGAGCCGCCACCCTCGACAGAA
37	21[32]23[31]	TTTTCACTCAAAGGGCGAAAAACCATCACC
38	2[143]1[159]	ATATTCGGAACCATCGCCCACGCAGAGAAGGA
39	12[47]10[48]	TAAATCGGGATTCCCAATTCTGCGATATAATG
40	6[143]5[159]	GATGGTTTGAACGAGTAGTAAATTTACCATTA
41	10[271]8[272]	ACGCTAACACCCACAAGAATTGAAAATAGC
42	9[96]11[95]	CGAAAGACTTTGATAAGAGGTCATATTTCGCA
43	23[128]23[159]	AACGTGGCGAGAAAGGAAGGGAAACCAGTAA
44	14[111]12[112]	GAGGGTAGGATTCAAAAGGGTGAGACATCCAA
45	2[239]0[240]	GCCCGTATCCGGAATAGGTGTATCAGCCCAAT
46	5[32]7[31]	CATCAAGTAAAACGAACTAACGAGTTGAGA
47	17[160]18[144]	AGAAAACAAAGAAGATGATGAAACAGGCTGCG
48	20[271]18[272]	CTCGTATTAGAAATTGCGTAGATACAGTAC
49	17[96]19[95]	GCTTTCCGATTACGCCAGCTGGCGGCTGTTTC
50	19[96]21[95]	CTGTGTGATTGCGTTGCGCTCACTAGAGTTGC
51	3[32]5[31]	AATACGTTTGAAAGAGGACAGACTGACCTT
52	4[79]2[80]	GCGCAGACAAGAGGCAAAAGAATCCCTCAG
53	1[32]3[31]	AGGCTCCAGAGGCTTTGAGGACACGGGTAA
54	1[256]4[256]	CAGGAGGTGGGGTCAGTGCCTTGAGTCTCTGAATTTACCGGGAACCAG
55	16[175]14[176]	TATAACTAACAAAGAACGCGAGAACGCCAA
56	1[64]4[64]	TTTATCAGGACAGCATCGGAACGACACCAACCTAAAACGAGGTCAATC
57	6[207]4[208]	TCACCGACGCACCGTAATCAGTAGCAGAACCG
58	20[207]18[208]	GCGGAACATCTGAATAATGGAAGGTACAAAAT
59	23[192]22[208]	ACCCTTCTGACCTGAAAGCGTAAGACGCTGAG
60	3[96]5[95]	ACACTCATCCATGTTACTTAGCCGAAAGCTGC
61	21[160]22[144]	TCAATATCGAACCTCAAATATCAATTCCGAAA
62	21[248]23[255]	AGATTAGAGCCGTCAAAAAACAGAGGTGAGGCCTATTAGT
63	23[256]22[272]	CTTTAATGCGCGAACTGATAGCCCCACCAG
64	22[111]20[112]	GCCCGAGAGTCCACGCTGGTTTGCAGCTAACT
65	2[47]0[48]	ACGGCTACAAAAGGAGCCTTTAATGTGAGAAT
66	21[184]23[191]	TCAACAGTTGAAAGGAGCAAATGAAAAATCTAGAGATAGA
67	22[175]20[176]	ACCTTGCTTGGTCAGTTGGCAAAGAGCGGA
68	18[47]16[48]	CCAGGGTTGCCAGTTTGAGGGGACCCGTGGGA
69	12[143]11[159]	TTCTACTACGCGAGCTGAAAAGGTTACCGCGC
70	16[79]14[80]	GCGAGTAAAAATATTTAAATTGTTACAAAG
71	17[224]19[223]	CATAAATCTTTGAATACCAAGTGTTAGAAC
72	12[271]10[272]	TGTAGAAATCAAGATTAGTTGCTCTTACCA
73	10[175]8[176]	TTAACGTCTAACATAAAAACAGGTAACGGA
74	2[111]0[112]	AAGGCCGCTGATACCGATAGTTGCGACGTTAG
75	8[111]6[112]	AATAGTAAACACTATCATAACCCTCATTGTGA
76	8[271]6[272]	AATAGCTATCAATAGAAAATTCAACATTCA
77	7[120]9[127]	CGTTTACCAGACGACAAAGAAGTTTTGCCATAATTCGA
78	7[160]8[144]	TTATTACGAAGAACTGGCATGATTGCGAGAGG
79	18[271]16[272]	CTTTTACAAAATCGTCGCTATTAGCGATAG
80	22[207]20[208]	AGCCAGCAATTGAGGAAGGTTATCATCATTTT
81	0[175]0[144]	TCCACAGACAGCCCTCATAGTTAGCGTAACGA
82	22[47]20[48]	CTCCAACGCAGTGAGACGGGCAACCAGCTGCA
83	0[207]1[191]	TCACCAGTACAAACTACAACGCCTAGTACCAG
84	3[160]4[144]	TTGACAGGCCACCACCAGAGCCGCGATTTGTA
85	13[128]15[127]	GAGACAGCTAGCTGATAAATTAATTTTTGT
86	14[143]13[159]	CAACCGTTTCAAATCACCATCAATTCGAGCCA
87	15[128]18[127]	TAAATCAAAATAATTCGCGTCTCGGAAACCAGGCAAAGGGAAGGG
88	5[160]6[144]	GCAAGGCCTCACCAGTAGCACCATGGGCTTGA
89	9[64]11[63]	CGGATTGCAGAGCTTAATTGCTGAAACGAGTA
90	2[271]0[272]	GTTTTAACTTAGTACCGCCACCCAGAGCCA
91	7[184]9[191]	CGTAGAAAATACATACCGAGGAAACGCAATAAGAAGCGCA
92	16[239]14[240]	GAATTTATTTAATGGTTTGAAATATTCTTACC
93	18[111]16[112]	TCTTCGCTGCACCGCTTCTGGTGCGGCCTTCC
94	0[271]1[255]	CCACCCTCATTTTCAGGGATAGCAACCGTACT
95	0[47]1[31]	AGAAAGGAACAACTAAAGGAATTCAAAAAAA
96	1[224]3[223]	GTATAGCAAACAGTTAATGCCCAATCCTCA
97	9[160]10[144]	AGAGAGAAAAAAATGAAAATAGCAAGCAAACT
98	21[56]23[63]	AGCTGATTGCCCTTCAGAGTCCACTATTAAAGGGTGCCGT
99	22[239]20[240]	TTAACACCAGCACTAACAACTAATCGTTATTA
100	7[248]9[255]	GTTTATTTTGTCACAATCTTACCGAAGCCCTTTAATATCA
101	10[239]8[240]	GCCAGTTAGAGGGTAATTGAGCGCTTTAAGAA
102	13[224]15[223]	ACAACATGCCAACGCTCAACAGTCTTCTGA
103	2[175]0[176]	TATTAAGAAGCGGGGTTTTGCTCGTAGCAT
104	12[111]10[112]	TAAATCATATAACCTGTTTAGCTAACCTTTAA
105	22[79]20[80]	TGGAACAACCGCCTGGCCCTGAGGCCCGCT
106	0[239]1[223]	AGGAACCCATGTACCGTAACACTTGATATAA
107	12[239]10[240]	CTTATCATTCCCGACTTGCGGGAGCCTAATTT
108	11[192]13[191]	TATCCGGTCTCATCGAGAACAAGCGACAAAAG
109	17[32]19[31]	TGCATCTTTCCCAGTCACGACGGCCTGCAG
110	20[239]18[240]	ATTTTAAAATCAAAATTATTTGCACGGATTCG
111	4[271]2[272]	AAATCACCTTCCAGTAAGCGTCAGTAATAA
112	18[207]16[208]	CGCGCAGATTACCTTTTTTAATGGGAGAGACT
113	8[143]7[159]	CTTTTGCAGATAAAAACCAAAATAAAGACTCC
114	11[160]12[144]	CCAATAGCTCATCGTAGGAATCATGGCATCAA
115	14[47]12[48]	AACAAGAGGGATAAAAATTTTTAGCATAAAGC
116	15[96]17[95]	ATATTTTGGCTTTCATCAACATTATCCAGCCA
117	15[224]17[223]	CCTAAATCAAAATCATAGGTCTAAACAGTA
118	16[111]14[112]	TGTAGCCATTAAAATTCGCATTAAATGCCGGA
119	4[239]2[240]	GCCTCCCTCAGAATGGAAAGCGCAGTAACAGT
120	6[175]4[176]	CAGCAAAAGGAAACGTCACCAATGAGCCGC
121	8[47]6[48]	ATCCCCCTATACCACATTCAACTAGAAAAATC
122	14[175]12[176]	CATGTAATAGAATATAAAGTACCAAGCCGT
123	6[111]4[112]	ATTACCTTTGAATAAGGCTTGCCCAAATCCGC
124	20[79]18[80]	TTCCAGTCGTAATCATGGTCATAAAAGGGG
125	9[192]11[191]	TTAGACGGCCAAATAAGAAACGATAGAAGGCT
126	19[224]21[223]	CTACCATAGTTTGAGTAACATTTAAAATAT
127	14[271]12[272]	TTAGTATCACAATAGATAAGTCCACGAGCA
128	20[111]18[112]	CACATTAAAATTGTTATCCGCTCATGCGGGCC
129	12[175]10[176]	TTTTATTTAAGCAAATCAGATATTTTTTGT
130	8[207]6[208]	AAGGAAACATAAAGGTGGCAACATTATCACCG
131	2[207]0[208]	TTTCGGAAGTGCCGTCGAGAGGGTGAGTTTCG
132	9[128]11[127]	GCTTCAATCAGGATTAGAGAGTTATTTTCA
133	7[224]9[223]	AACGCAAAGATAGCCGAACAAACCCTGAAC
134	1[160]2[144]	TTAGGATTGGCTGAGACTCCTCAATAACCGAT
135	20[175]18[176]	ATTATCATTCAATATAATCCTGACAATTAC
136	14[239]12[240]	AGTATAAAGTTCAGCTAATGCAGATGTCTTTC
137	19[32]21[31]	GTCGACTTCGGCCAACGCGCGGGGTTTTTC
138	4[47]2[48]	GACCAACTAATGCCACTACGAAGGGGGTAGCA
139	15[192]18[192]	TCAAATATAACCTCCGGCTTAGGTAACAATTTCATTTGAAGGCGAATT
140	6[239]4[240]	GAAATTATTGCCTTTAGCGTCAGACCGGAACC
141	0[79]1[63]	ACAACTTTCAACAGTTTCAGCGGATGTATCGG
142	22[143]21[159]	TCGGCAAATCCTGTTTGATGGTGGACCCTCAA
143	7[56]9[63]	ATGCAGATACATAACGGGAATCGTCATAAATAAAGCAAAG
144	15[32]17[31]	TAATCAGCGGATTGACCGTAATCGTAACCG
145	23[160]22[176]	TAAAAGGGACATTCTGGCCAACAAAGCATC
146	1[96]3[95]	AAACAGCTTTTTGCGGGATCGTCAACACTAAA
147	12[79]10[80]	AAATTAAGTTGACCATTAGATACTTTTGCG
148	23[32]22[48]	CAAATCAAGTTTTTTGGGGTCGAAACGTGGA
149	13[160]14[144]	GTAATAAGTTAGGCAGAGGCATTTATGATATT
150	21[120]23[127]	CCCAGCAGGCGAAAAATCCCTTATAAATCAAGCCGGCG
151	21[224]23[223]	CTTTAGGGCCTGCAACAGTGCCAATACGTG
152	23[96]22[112]	CCCGATTTAGAGCTTGACGGGGAAAAAGAATA
153	11[128]13[127]	TTTGGGGATAGTAGTAGCATTAAAAGGCCG
154	20[47]18[48]	TTAATGAACTAGAGGATCCCCGGGGGGTAACG
155	5[96]7[95]	TCATTCAGATGCGATTTTAAGAACAGGCATAG
156	11[96]13[95]	AATGGTCAACAGGCAAGGCAAAGAGTAATGTG
157	13[96]15[95]	TAGGTAAACTATTTTTGAGAGATCAAACGTTA
158	4[175]2[176]	CACCAGAAAGGTTGAGGCAGGTCATGAAAG
159	15[64]18[64]	GTATAAGCCAACCCGTCGGATTCTGACGACAGTATCGGCCGCAAGGCG
160	9[224]11[223]	AAAGTCACAAAATAAACAGCCAGCGTTTTA
161	18[143]17[159]	CAACTGTTGCGCCATTCGCCATTCAAACATCA
162	9[256]11[255]	GAGAGATAGAGCGTCTTTCCAGAGGTTTTGAA
163	18[79]16[80]	GATGTGCTTCAGGAAGATCGCACAATGTGA
164	14[79]12[80]	GCTATCAGAAATGCAATGCCTGAATTAGCA
165	10[79]8[80]	GATGGCTTATCAAAAAGATTAAGAGCGTCC
166	7[32]9[31]	TTTAGGACAAATGCTTTAAACAATCAGGTC
167	8[175]6[176]	ATACCCAACAGTATGTTAGCAAATTAGAGC
168	11[64]13[63]	GATTTAGTCAATAAAGCCTCAGAGAACCCTCA
169	14[207]12[208]	AATTGAGAATTCTGTCCAGACGACTAAACCAA
170	18[239]16[240]	CCTGATTGCAATATATGTGAGTGATCAATAGT
171	16[271]14[272]	CTTAGATTTAAGGCGTTAAATAAAGCCTGT
172	6[79]4[80]	TTATACCACCAAATCAACGTAACGAACGAG
173	9[32]11[31]	TTTACCCCAACATGTTTTAAATTTCCATAT
174	5[224]7[223]	TCAAGTTTCATTAAAGGTGAATATAAAAGA
175	21[96]23[95]	AGCAAGCGTAGGGTTGAGTGTTGTAGGGAGCC
176	22[271]20[272]	CAGAAGATTAGATAATACATTTGTCGACAA

### Sheet: Biotynilated oligos
Name	Sequence (5' -> 3')
4[255]6[248]-biotin	[BIO]AGCCACCACTGTAGCGCGTTTTCAAGGGAGGGAAGGTAAA
18[255]20[248]-biotin	[BIO]AACAATAACGTAAAACAGAAATAAAAATCCTTTGCCCGAA
18[191]20[184]-biotin	[BIO]ATTCATTTTTGTTTGGATTATACTAAGAAACCACCAGAAG
18[126]20[120]-biotin	[BIO]CGATCGGCAATTCCACACAACAGGTGCCTAATGAGTG
4[63]6[56]-biotin	[BIO]ATAAGGGAACCGGATATTCATTACGTCAGGACGTTGGGAA
18[63]20[56]-biotin	[BIO]ATTAAGTTTACCGAGCTCGAATTCGGGAAACCTGTCGTGC
4[191]6[184]-biotin	[BIO]CACCCTCAGAAACCATCGATAGCATTGAGCCATTTGGGAA
4[127]6[120]-biotin	[BIO]TTGTGTCGTGACGAGAAACACCAAATTTCAACTTTAAT

### Sheet: Modified oligos
Sequence (5' -> 3')	Necessary for origami...	Staples it substitutes
TTATTTGATCGGGCCTTA + staple	HnA 1 shortlist	138, 154, 119, 110
TTATTTGATCGTGCCTTA + staple	HnA 2 shortlist	138, 154, 119, 110
TTATATGATCAGGCCTTA + staple	HnA 3 shortlist	138, 154, 119, 110
TTATGTAACTAGGCCTTC + staple	HnA 4 shortlist	138, 154, 119, 110
ATATGAGAAAAGGCCTAA + staple	HnA 5 shortlist	138, 154, 119, 110
ATATGTTAAAATGCCTAG + staple	HnA 6 shortlist	138, 154, 119, 110
TTATCAGATTAGGCCTTA + staple	HnA 7 shortlist	138, 154, 119, 110
ATATGTTACAAGGCCTCG + staple	HnA 8 shortlist	138, 154, 119, 110
CTATAAATTGAAGCCTCG + staple	HnA 9 shortlist	138, 154, 119, 110
TTATGAGATTTAGCCTTG + staple	HnA 10 shortlist	138, 154, 119, 110
CTAGTCCAATTCCCATCC + staple	HnB 1 shortlist	138, 154, 119, 110
TTAGCATTTCCCACATCC + staple	HnB 2 shortlist	138, 154, 119, 110
TTAGTCTCAGTCCCATTT + staple	HnB 3 shortlist	138, 154, 119, 110
TTAGTCCAGTTCCCATTT + staple	HnB 4 shortlist	138, 154, 119, 110
TTAGCTTTTACCCCATCC + staple	HnB 5 shortlist	138, 154, 119, 110
CTAGTCAAATCCTCATCC + staple	HnB 6 shortlist	138, 154, 119, 110
TTAGTCTCCCCCTCATCC + staple	HnB 7 shortlist	138, 154, 119, 110
TTAGTCCATTCATCATCC + staple	HnB 8 shortlist	138, 154, 119, 110
TTAGCTTTTACAACATCC + staple	HnB 9 shortlist	138, 154, 119, 110
TTAGCTTTACCCACATCC + staple	HnB 10 shortlist	138, 154, 119, 110
GTGGAATAAAAAGACTCG + staple	HnC 1 shortlist	138, 154, 119, 110
GTGGAAAAAAAAGACTAA + staple	HnC 2 shortlist	138, 154, 119, 110
GTGGAAATAAAAGACTAA + staple	HnC 3 shortlist	138, 154, 119, 110
TTGGATATATAGGACTGG + staple	HnC 4 shortlist	138, 154, 119, 110
GTGGCAATAAAAGACTCG + staple	HnC 5 shortlist	138, 154, 119, 110
CTGGTAAAATAGGACTCG + staple	HnC 6 shortlist	138, 154, 119, 110
TTGGTTCGATAATACTAG + staple	HnC 7 shortlist	138, 154, 119, 110
GTGGAATTAAAAGACTGG + staple	HnC 8 shortlist	138, 154, 119, 110
GTGGGAATAAAAGACTCG + staple	HnC 9 shortlist	138, 154, 119, 110
GTGGAGAAAAAAGACTAA + staple	HnC 10 shortlist	138, 154, 119, 110
CTATTCAATCCCGCCTCT + staple	HnAB 1 shortlist	138, 154, 119, 110
TTATTTTCTTACGCTTCT + staple	HnAB 2 shortlist	138, 154, 119, 110
TTATTTATTGGCGCATTT + staple	HnAB 3 shortlist	138, 154, 119, 110
TTATTTTTTGGCGCTTTT + staple	HnAB 4 shortlist	138, 154, 119, 110
TTATCCTATTACGCTTCC + staple	HnAB 5 shortlist	138, 154, 119, 110
CTATTCAATTACGCTTCC + staple	HnAB 6 shortlist	138, 154, 119, 110
ATATTCTAAGCCGCCTCC + staple	HnAB 7 shortlist	138, 154, 119, 110
TTATTCTATCCCGCCTCT + staple	HnAB 8 shortlist	138, 154, 119, 110
TTAATTTATCCCGCCTCC + staple	HnAB 9 shortlist	138, 154, 119, 110
TTATACTATCCCGCCTCC + staple	HnAB 10 shortlist	138, 154, 119, 110
TTAGTTGTATCCGGTTTT + staple	HnBC 1 shortlist	138, 154, 119, 110
TTAGTTGTATCCGGGTTT + staple	HnBC 2 shortlist	138, 154, 119, 110
TTAGTTGTATCCGTTTTT + staple	HnBC 3 shortlist	138, 154, 119, 110
TTAGTTGTATCCGTGTTT + staple	HnBC 4 shortlist	138, 154, 119, 110
TTAGTTGTATCCGAGTTT + staple	HnBC 5 shortlist	138, 154, 119, 110
TTAGTTGTATCCGATTTT + staple	HnBC 6 shortlist	138, 154, 119, 110
GTAGTTGTATCCGAATTT + staple	HnBC 7 shortlist	138, 154, 119, 110
TTAGTTGTATCCGTATTT + staple	HnBC 8 shortlist	138, 154, 119, 110
TTAGTTGTACCGGAATTT + staple	HnBC 9 shortlist	138, 154, 119, 110
TTAGTTGTATCCGTCTTT + staple	HnBC 10 shortlist	138, 154, 119, 110
GTGGGTGTTGAGGGGTGG + staple	HnAC 1 shortlist	138, 154, 119, 110
TTGGGTGTTGAGGTGTGG + staple	HnAC 2 shortlist	138, 154, 119, 110
TTGGGTGTTGAGGGTTAG + staple	HnAC 3 shortlist	138, 154, 119, 110
GTGGGTGTTGAGGGATAT + staple	HnAC 4 shortlist	138, 154, 119, 110
GTGGATGATTAAGGCTAG + staple	HnAC 5 shortlist	138, 154, 119, 110
TTGGGTGTGGAGGCGTAT + staple	HnAC 6 shortlist	138, 154, 119, 110
TTGGGTGTTGATGGGTTT + staple	HnAC 7 shortlist	138, 154, 119, 110
TTGGGTGTTGAGGAGTAG + staple	HnAC 8 shortlist	138, 154, 119, 110
TTGGGTGTTGATGAATTG + staple	HnAC 9 shortlist	138, 154, 119, 110
TTGGGTGAATATGGCTGG + staple	HnAC 10 shortlist	138, 154, 119, 110
ATATGTTACAAGGCCTCG + staple	HnA8	138, 154, 119, 110, 34, 158, 39, 104, 129, 107, 128, 135
TTAGTCTCCCCCTCATCC + staple	HnB7	138, 154, 119, 110, 34, 158, 39, 104, 129, 107, 128, 135
TTGGTTCGATAATACTAG + staple	HnC7	138, 154, 119, 110, 34, 158, 39, 104, 129, 107, 128, 135
TTATTTATTGGCGCATTT + staple	HnAB3	138, 154, 119, 110, 34, 158, 39, 104, 129, 107, 128, 135
TTAGTTGTATCCGAGTTT + staple	HnBC5	138, 154, 119, 110, 34, 158, 39, 104, 129, 107, 128, 135
TTGGGTGTGGAGGCGTAT + staple	HnAC6	138, 154, 119, 110, 34, 158, 39, 104, 129, 107, 128, 135
Staple + TCTCCTCCTCCTCCTCCTCCTCCT	6 color modular	138, 34
Staple + TCTCCTCCTCCTCCTCTCTCTCTC	6 color modular	119, 158
Staple + TCCTCTCTCTCTCTCTCTC	6 color modular	39, 104
Staple + CCCTTCTTCTTCTTCCTCCTCCTCCT	6 color modular	129, 107
Staple + CCCTTCTTCTTCTTCTTCTTCTTC	6 color modular	154, 128
Staple + TCCTCTCTCTCTCCTTCTTCTTCTTC	6 color modular	135, 110
Staple + TCTCCTCCTCCTCCTCCTCCT	9 color modular	138
Staple + TCCTCTCTCTCTCTCTCTCTC	9 color modular	34
Staple + CCCTTCTTCTTCTTCTTCTTC	9 color modular	158
Staple + TCCTCTCTCCTCCTCCTCCT	9 color modular	39
Staple + TCTCCTCCTTCTTCTTCTTC	9 color modular	104
Staple + CCCTTCTTCCCTCTCTCTCTC	9 color modular	129
Staple + TCTCCTCCTCTCTCTCTC	9 color modular	154
Staple + CCCTTCTTCCTCCTCCTCCT	9 color modular	128
Staple + TCCTCTCTCCCTTCTTCTTCTTC	9 color modular	135
